# Immunosuppressive tumor microenvironment of osteosarcoma

**DOI:** 10.1101/2023.11.01.565008

**Authors:** Aaron Michael Taylor, Jianting Sheng, Patrick Kwok Shing Ng, Jeffrey M. Harder, Parveen Kumar, Ju Young Ahn, Yuliang Cao, Alissa M. Dzis, Nathaniel L. Jillette, Andrew Goodspeed, Avery Bodlak, Qian Wu, Michael S. Isakoff, Joshy George, Jessica D.S. Grassmann, Diane Luo, William F. Flynn, Elise T. Courtois, Paul Robson, Masanori Hayashi, Alini Trujillo Paolillo, Antonio Sergio Petrilli, Silvia Regina Caminada de Toledo, Fabiola Sara Balarezo, Adam D. Lindsay, Bang Hoang, Stephen T.C. Wong, Ching C. Lau

**Affiliations:** The Jackson Laboratory for Genomic Medicine, Farmington, CT 06032; Systems Medicine and Bioengineering Department, Houston Methodist Neal Cancer Center, Houston, TX 77030; The Jackson Laboratory, Bar Harbor, ME 04609; Department of Biomedical Engineering, Texas A&M University, College Station, TX, USA; University of Colorado Anschutz Medical Campus, Aurora, CO 80045; University of Connecticut School of Medicine, Farmington, CT 06032; Connecticut Children’s Medical Center, Hartford, CT 06106; Children’s Hospital Colorado, Aurora, CO 80045; Hospital do GRAACC, São Paulo, Brazil; Hartford Hospital, Hartford, CT 06106; Montefiore Medical Center, Bronx, NY 10467; Departments of Radiology, Neuroscience, Pathology and Laboratory Medicine, Weill Cornell Medicine, Cornell University NY, NY, USA

## Abstract

Osteosarcoma is the most common malignant bone tumor in children, characterized by a high degree of genomic instability, resulting in copy-number alterations and genomic rearrangements without disease-defining recurrent mutations. Clinical trials based on molecular characterization have failed to find new effective therapies or improve outcomes over the last 40 years. To better understand the immune microenvironment of osteosarcoma, we performed single-cell RNA sequencing on six tumor biopsy samples, combined with a previously-published cohort of six samples. Additional osteosarcoma samples were profiled using spatial transcriptomics for validation of discovered subtypes and to add spatial context. Analysis revealed immunosuppressive cells, including myeloid-derived suppressor cells (MDSCs), regulatory and exhausted T-cells, and LAMP3+ dendritic cells. Using cell-cell communication modeling, we identified robust interactions between MDSCs and other cells, leading to NF-κB upregulation and an immunosuppressive microenvironment, as well as interactions involving regulatory T-cells and osteosarcoma cells that promoted tumor progression and a proangiogenic niche.

**Statement of Significance:** Osteosarcoma patient survival has remained stagnant for several decades due to lack of successful therapy for high-risk patients, including those with metastatic disease. Identifying novel therapeutics including immunotherapies is of great clinical importance. Our study highlights several important immunosuppressive mechanisms within osteosarcoma that should be considered when developing future immunotherapies.
