## Supplementary Table S1 - Sample characteristics.xlsx for "Immunosuppressive tumor microenvironment of osteosarcoma"

### Sheet: Sheet1
Sample ID	Sample Source	Sex	Age	Tumor Location	Cells Post-QC
001_BX_COM	JAX	Male	6	Bone	3852
003_BX_COM	JAX	Female	15	Bone	4796
010_BX_COM	JAX	Female	15	Bone	10618
OS.C.21.BX.OCT	CU Anschutz	Male	11	Bone	126
OS.C.32.BX	CU Anschutz	Male	15	Bone	144
OS.C.33.BX	CU Anschutz	Female	12	Bone	2499
OS1	Liu et al.	Male	16	Bone	6851
OS2	Liu et al.	Female	19	Bone	6469
OS3	Liu et al.	Female	45	Bone	7263
OS4	Liu et al.	Male	19	Bone	3664
OS5	Liu et al.	Male	14	Bone	8705
OS6	Liu et al.	Male	13	Bone	7636
